# Structural and molecular characterization of the *Rpv3* locus towards the development of KASP markers for downy mildew resistance in grapevine (*Vitis* spp.)

**DOI:** 10.1101/2021.02.25.432814

**Authors:** Andriele Wairich, Jaiana Malabarba, Vanessa Buffon, Diogo Denardi Porto, Roberto Togawa, Luís F. Revers

## Abstract

*Plasmopara viticola* is the oomycete that causes downy mildew in grapevine. Varying levels of resistance to *P. viticola* across grape cultivars allowed quantitative trait loci to be identified. The *Rpv3* locus is located at chromosome 18, in a region enriched in TIR-NBS-LRR genes, and the phenotype associated is a high hypersensitive response. In this work, we aimed to identify candidate genes associated with resistance to downy mildew on the *Rpv3* locus and to evaluate their transcriptional profiles in a susceptible and a resistant grapevine cultivar after challenging with *P. viticola*. Candidate genes were identified by representational differential analysis and also by functional enrichment tests. Many predicted genes associated with resistance to diseases were found at the *Rpv3* locus. In total, seventeen genes were evaluated by RT-qPCR. Differences in the steady-state expression of these genes were observed between the two cultivars. Four genes were found to be expressed only in Villard Blanc, suggesting their association to the hypersensitivity reaction. Concerning marker assisted-selection for downy mildew resistance, we show the efficient use of a haplotype of SSR markers. Furthermore, based on *Rpv3*-located SNPs between grapevine cultivars contrasting in downy mildew resistance, we developed and tested forty-one new markers for assisted selection. After genotypic and phenotypic evaluations on segregant populations, two markers, Rpv3_15 and Rpv3_33, were considered efficient for downy mildew resistance identification. This study constitutes an in-depth genomic characterization of the *Rpv3* locus, confirms its involvement in resistance against *P. viticola* infection and presents promising biotechnological tools for the selection of young resistant individuals.
