## Supplementary material for "Structural and molecular characterization of the *Rpv3* locus towards the development of KASP markers for downy mildew resistance in grapevine (*Vitis* spp.)": STable2

### Sheet: SI Table 2
Supplementary Table 2 – Fisher’s test results. The first column contains the candidate genes names, followed by their GO terms from the Fisher’s test and by their domain.
Gene – Locus	Fisher’s test	Domains
VIT_18s0041g01330	Apoptosis, Innate immune response, Transduction signal, Activity receptor transmembrane, Nucleotide-binding, Stress response, Activity receptor	TIR-NBS-LRR domain
VIT_18s0041g01340	Apoptosis, Innate immune response, Transduction signal, Activity receptor transmembrane, Nucleotide-binding, Stress response, Activity receptor	TIR-NBS-LRR domain
VIT_18s0041g01370	Defense response, Programmed cell death Apoptosis, Cell death, Death, Immune system process, Immune response, Innate immune response, Activity receptor transmembrane, Ligation de nucleotide, Stress response, Activity receptor, Ligation, Pyrofosfatase and activity, Nucleoside trifosfatase activity, Hydrolase activity, acting on acid anhydrides, Hydrolase activity, acting on acid anhydrides, in pho…	LRR
VIT_18s0041g01400	Defense response, Apoptosis, Programmed cell death, Cell death, Death, Immune system process, Immune response, Innate immune response, Transmembrane activity receptor, Nucleotide-binding, Stress response, Activity receptor, Ligation, Pyrofosfatase and activity, Nucleoside-triphosphatase activity, Hydrolase activity, acting on acid anhydrides, Hydrolase activity, acting on acid anhydrides, in phos…	No TIR-NBS-LRR domain
VIT_18s0041g01410	Defense response, Apoptosis, Programmed cell death, Cell death, Death, Immune system process, Immune response, Innate immune response, Transmembrane activity receptor, Nucleotide-binding, Stress response, Activity receptor, Ligation, Pirofosfatase activity, Nucleoside-triphosphatase activity, Hydrolase activity, acting on acid anhydrides, Hydrolase activity, acting on acid anhydrides, in phosphor…	TIR
VIT_18s0041g01430	Defense responses, Nucleotide-binding, Stress response, Ligation	LRR
VIT_18s0041g01460	Defense response, Apoptosis, Programmed cell death, Cell death, Death, Immune system process, Immune response, Innate immune response, Transmembrane activity receptor, Nucleotide-binding, Stress response, Activity receptor, Ligation, Pyrofosfatase and activity, Nucleoside-triphosphatase activity, Hydrolase activity, acting on acid anhydrides, Hydrolase activity, acting on acid anhydrides, in phos…	No TIR-NBS-LRR domain
VIT_18s0041g01470	Defense response, Apoptosis, Programmed cell death, Cell death, Death, Immune system process, Immune response, Innate immune response, Transmembrane activity receptor, Nucleotide-binding, Stress response, Activity receptor, Ligation, Pyrofosfatase and activity, Nucleoside-triphosphatase activity, Hydrolase activity, acting on acid anhydrides, Hydrolase activity, acting on acid anhydrides, in phos…	LRR
VIT_18s0041g01520	Defense response, Apoptosis, Programmed cell death, Cell death, Death, Immune system process, Immune response, Innate immune response, Transmembrane activity receptor	LRR
VIT_18s0041g01560	Defense response, Apoptosis, Programmed cell death, Cell death, Death, Immune system process, Immune response, Innate immune response, Transmembrane activity receptor, Nucleotide-binding, Stress response, Activity receptor, Ligation, Pyrofosfatase and activity, Nucleoside-triphosphatase activity, Hydrolase activity, acting on acid anhydrides, Hydrolase activity, acting on acid anhydrides, in phos…	No TIR-NBS-LRR domain
VIT_18s0041g01570	Defense response, Apoptose, Programmed cell death, Cell death, Death, Immune system process, Immune response, Innate immune response, Transmembrane activity receptor, defense response, Apoptose, Programmed cell death, Cell death, Death, Immune system process, Immune response, Innate immune response, Transmembrane activity receptor, Nucleotide binding, Stress response, Activity receptor, Ligation,…	TIR
VIT_18s0041g01650	Defense response, Apoptosis, Programmed cell death, Cell death, Death, Immune system process, Immune response, Innate immune response, Transmembrane activity receptor, Nucleotide-binding, Stress response, Activity receptor, Ligation, Pyrofosfatase and activity, Nucleoside-triphosphatase activity, Hydrolase activity, acting on acid anhydrides, Hydrolase activity, acting on acid anhydrides, in phos…	TIR
VIT_18s0041g01710	Defense response, Apoptosis, Programmed cell death, Cell death, Death, Immune system process, Immune response, Innate immune response, Transmembrane activity receptor, Nucleotide-binding, Stress response, Activity receptor, Ligation, Pyrofosfatase and activity, Nucleoside-triphosphatase activity, Hydrolase activity, acting on acid anhydrides, Hydrolase activity, acting on acid anhydrides, in phos…	TIR
VIT_18s0041g01790	Defense response, Apoptosis, Programmed cell death, Cell death, Death, Immune system process, Immune response, Innate immune response, Transmembrane activity receptor, Nucleotide-binding, Stress response, Activity receptor, Ligation, Pyrofosfatase and activity, Nucleoside-triphosphatase activity, Hydrolase activity, acting on acid anhydrides, Hydrolase activity, acting on acid anhydrides, in phos…	LRR
VIT_18s0041g02120	Defense response, Apoptosis, Programmed cell death, Cell death, Death, Immune system process, Immune response, Innate immune response, Transmembrane activity receptor, Nucleotide-binding, Stress response, Activity receptor, Ligation, Pyrofosfatase and activity, Nucleoside-triphosphatase activity, Hydrolase activity, acting on acid anhydrides, Hydrolase activity, acting on acid anhydrides, in phos…	TIR LRR Disease resistance protein NB-ARC
VIT_18s0041g02210	Defense response, Apoptosis, Programmed cell death, Cell death, Death, Immune system process, Immune response, Innate immune response, Transmembrane activity receptor, Nucleotide-binding, Stress response, Activity receptor, Ligation, Pyrofosfatase and activity, Nucleoside-triphosphatase activity, Hydrolase activity, acting on acid anhydrides, Hydrolase activity, acting on acid anhydrides, in phos…	TIR
VIT_18s0041g02310	Defense response, Apoptosis, Programmed cell death, Cell death, Death, Immune system process, Immune response, Innate immune response, Transmembrane activity receptor, Nucleotide-binding, Stress response, Activity receptor, Ligation, Pyrofosfatase and activity, Nucleoside-triphosphatase activity, Hydrolase activity, acting on acid anhydrides, Hydrolase activity, acting on acid anhydrides, in phos…	No protein
VIT_18s0041g02350	Defense response, Apoptosis, Programmed cell death, Cell death, Death, Immune system process, Immune response, Innate immune response, Transmembrane activity receptor, Nucleotide-binding, Stress response, Activity receptor, Ligation, Pyrofosfatase and activity, Nucleoside-triphosphatase activity, Hydrolase activity, acting on acid anhydrides, Hydrolase activity, acting on acid anhydrides, in phos…	LRR
VIT_18s0041g02370	Defense response, Apoptosis, Programmed cell death, Cell death, Death, Immune system process, Immune response, Innate immune response, Transmembrane activity receptor, Nucleotide-binding, Stress response, Activity receptor, Ligation	No data
VIT_18s0041g02380	Defense response, Apoptosis, Programmed cell death, Cell death, Death, Immune system process, Immune response, Innate immune response, Transmembrane activity receptor, Nucleotide-binding, Stress response, Activity receptor, Ligation, Pyrofosfatase and activity, Nucleoside-triphosphatase activity, Hydrolase activity, acting on acid anhydrides, Hydrolase activity, acting on acid anhydrides, in phos…	LRR
VIT_18s0041g02450	Defense response, Apoptosis, Programmed cell death, Cell death, Death, Immune system process, Immune response, Innate immune response, Transmembrane activity receptor, Nucleotide-binding, Stress response, Activity receptor, Ligation	TIR, NB-ARC, C-terminal leucine-rich repeats, N-terminal AAA+ (ATPases)
VIT_18s0089g00010	Defense response, Cytoplasmatic Portion, Organelles, Organelles Intracellulares, Intracellular Portion, Organelle de Ligation de Membrane Intracellular, Stress response, Ligation, Transmission signal, Sinal de tradução, Signaling process	TIR, NB-ARC, C-terminal leucine-rich repeats, N-terminal AAA+ (ATPases)
VIT_18s0089g00060	Defense response, Apoptosis, Programmed cell death, Cell death, Death, Immune system process, Immune response, Innate immune response, Transmembrane activity receptor, Nucleotide-binding, Stress response, Activity receptor, Ligation, Pyrofosfatase and activity, Nucleoside-triphosphatase activity, Hydrolase activity, acting on acid anhydrides, Hydrolase activity, acting on acid anhydrides, in phos…	TIR
VIT_18s0089g00090	Defense response, Apoptosis, Programmed cell death, Cell death, Death, Immune system process, Immune response, Innate immune response, Transmembrane activity receptor, Nucleotide-binding, Stress response, Activity receptor, Ligation, Pyrofosfatase and activity, Nucleoside-triphosphatase activity, Hydrolase activity, acting on acid anhydrides, Hydrolase activity, acting on acid anhydrides, in phos…	TIR LRR NB-ARC
VIT_18s0041g02030	No data
VIT_18s0041g01300	Cytoplasmatic Portion, Organelle, Organelle Intracellular, Intracellular Portion, Organelle ligada a Membrane Intracellular, Nucleotide binding, Ligation	No TIR-NBS-LRR domain
VIT_18s0041g01350	Cytoplasmatic Portion, Organelle, Organelle Intracellular, Intracellular Portion, Organelle associated to Membrane Intracellular, Nucleotide-binding, Activity receptor, Ligation, Transduction signal, Activity of molecular transduction, Signal transduction activity, Signaling process	LRR Kinase-like protein
VIT_18s0041g01550	Cytoplasmatic Portion, Organelle, Organelle Intracellular, Intracellular Portion, Organelle linked to Intracellular membrane, Nucleotide-binding, Stress response, Ligation, Activity de pirofosfatase, Activity Nucleoside trifosfatase , Hydrolase activity	Tubulin family
VIT_18s0041g01780	Cytoplasmatic Portion, Organelle, Organelle Intracellular, Stress response,	Proteases
VIT_18s0041g01920	Cytoplasmatic Portion, Organelle, Organelle Intracellular, Intracellular Portion, Nucleotide binding, Ligation, Activity pirofosfatase, Activity Nucleoside trifosfatase, Hydrolase activity	Kinase protein
VIT_18s0041g01930	Cytoplasmatic Portion, Organelle, Organelle Intracellular, Intracellular Portion	PPR Family protein; Aldolase
VIT_18s0041g02220	Cytoplasmatic Portion, Organelle, Organelle Intracellular, Intracellular Portion	No data
VIT_18s0041g02270	Cytoplasmatic Portion, Organelle, Organelle Intracellular, Intracellular Portion, Nucleotide binding, Ligation, Ligation FMN	Reduction or oxidation process and aldolases
VIT_18s0041g02300	Cytoplasmatic Portion, Organelle, Organelle Intracellular, Intracellular Portion, Nucleotide binding, Ligation, Activity de pirofosfatase, Activity Nucleoside trifosfatase, Hydrolase activity	No data
VIT_18s0041g01420	Organelle, Organelle Intracellular, Intracellular Portion, Nucleotide binding, Ligation, Activity pirofosfatase, Activity Nucleoside trifosfatase, Hydrolase activity	No data
VIT_18s0041g01880	Organelle, Organelle Intracellular, Intracellular Portion, Ligation	MADS domains, K-box domain
VIT_18s0041g02150	Organelle, Organelle Intracellular, Intracellular Portion	Lipase, Esterase
VIT_18s0041g01780	Intracellular Portion, Stress response	Acid proteases
VIT_18s0041g02050	Intracellular Portion, Nucleotide-binding, Stress response, Ligation, Ligation FMN	FMN oxidation-reduction; TIM-Aldolase;
VIT_18s0041g02070	Intracellular Portion, Nucleotide-binding, Stress response, Ligation, FMN Ligation	TIM Aldolase; FMN – oxidoreduction
VIT_18s0041g01290	Nucleotide binding, Ligation	Kinase protein
VIT_18s0041g01860	Nucleotide binding, Ligation	AIG1 (Bacteria resistance protein)
VIT_18s0041g02010	Nucleotide binding, Stress response, Ligation, Ligation FMN	FMN (oxidation-reduction) TIM (aldolase)
VIT_18s0041g02020	Nucleotide binding, Ligation, Ligation FMN	FMN, TIM
VIT_18s0041g02040	Nucleotide binding, Stress response, Ligation, Ligation FMN	FMN, TIM
VIT_18s0041g02060	Nucleotide binding, Ligation, Ligation FMN	FMN, TIM
VIT_18s0041g02080	Nucleotide binding, Ligation, Ligation FMN	FMN, TIM
VIT_18s0041g02090	Nucleotide binding, Ligation, Ligation FMN	FMN, TIM
VIT_18s0041g02260	Nucleotide binding, Ligation, Ligation FMN	FMN, TIM
VIT_18s0041g02400	Nucleotide binding, Ligation	FMN, TIM
VIT_18s0041g01380	Ligation, DNA integration	TIR
VIT_18s0041g01510	Ligation	Cytochrome P450
VIT_18s0041g01530	Ligation	Cytochrome P450 – site conserved
VIT_18s0041g01580	Ligation	Cytochrome P450 – site conserved
VIT_18s0041g01590	Ligation	Cytochrome P450 – site conserved
VIT_18s0041g01620	Ligation	Domain TIR, Disease resistance protein, NB-ARC domain, LRR
VIT_18s0041g01720	Ligation	LRR
VIT_18s0041g01800	Ligation	Cytochrome P450 – site conserved
VIT_18s0041g01810	Ligation	Cytochrome P-450 grup E class I
VIT_18s0041g01820	Ligation, DNA integration	No data
VIT_18s0041g02190	Ligation	Disease resistance protein, NB-ARC
VIT_18s0041g02320	Ligation	No data
VIT_18s0041g02360	Ligation, DNA integration	No data
VIT_18s0041g02440	Ligation	LRR
VIT_18s0041g02470	Ligation	LRR
VIT_18s0089g00040	Ligation	LRR
VIT_18s0089g00050	No data	LRR
VIT_18s0089g00080	Ligation	LRR
VIT_18s0089g00110	Ligation	unintegrated
