## Supplementary material for "Structural and molecular characterization of the *Rpv3* locus towards the development of KASP markers for downy mildew resistance in grapevine (*Vitis* spp.)": STable3

### Sheet: SI Table3
Supplementary Table 3: Sequences for KASP markers for downy mildew resistance.
Marker	Code name	Sequence
chr18_25931148_G_T	Rpv3_1	AAAACTATGATAAGAAAAGCATAAGTAATCTTCATCTAGCTTTTATAAAA[T/G]TACTCTTCCTTCCATCATTGTATTGCAGCTTGTTATGAATTGTGATACAC
chr18_25938392_G_T	Rpv3_2	TACGAAACCCTCTCCCACGGCAATACCCGAAAAGTCTGACTGTACGCTGG[T/G]ATTGAAACCTCGCCATTGCCAGCAGTGAAGGATATTAGTACCATTGACAA
chr18_25971906_A_G	Rpv3_3	ATTATACGCCATACCCTAAAATAGTTTGAAGATGATGAAGACCTTGACTC[A/G]AGAACCTTGACAATTACATGAAGATAATTAAGGTCTTAAGCATCCCTTAA
chr18_26029420_A_G	Rpv3_4	AGGGACAGAGAAACCAAACCAGTCAAATTTGTCACCCAAGACGGGAATGG[A/G]CCAGAAAAGTAGTTTATCGACAAATCCAGAGTCCGTAAGTTGCTCAACTC
chr18_26032150_C_T	Rpv3_5	TTTGAAATATCAAACAACGGTTGAAACTGTCAATTCATAATTTGGATATA[T/C]GCATAATGTCACAGACACTAGTCAGCACAGAGTTTTTAGAAAGCATGACA
chr18_26070570_C_T	Rpv3_6	AGGAGTACATTCATCAGTACATTCCCTTATGTTCGCTTTATTTTGGATGG[T/C]TGAATACCTACACTTTACATTTCTCTTCAACATTTTTTTTTTGGGTTTAT
chr18_26378128_G_T	Rpv3_7	ATATATAATATTAAGGGTCAGTAATCAACTGGCATGCAAGAATCAGGCTC[T/G]TCAAGAAACTGAGAAATAGAGGGTTGTATATTTTAAACATTTTCTAATAC
chr18_26479543_A_G	Rpv3_8	GAAAAAGAATATGAATGGTAGTTGTAAGAAAATTAAAAAATAAAATCATT[A/G]ACTCTTCACTCTACCAAACTAGGGATGACAACGAGGCGAGTTTGGGATGG
chr18_26574837_A_C	Rpv3_9	AGTCTTCTTTCAACAACTAAGCTCTGTGCCTTAATGACTGAATTTTCTTT[A/C]ACAGACCTTCTCTAGCAACCAGCCATCTCTGAGCCTTCTGCTTCCATCGC
chr18_26682879_C_T	Rpv3_10	TTTAGTCAGTTCAAAAAAACCTATAACTCTATTTTGCTGTGAGGCCCTGG[T/C]GATTGAATGATGTCTATGAATTTCTTGCTCACCTATTGCAAAGATTCTCA
chr18_26702868_C_T	Rpv3_11	GAGGGAACTTGCATTCTAATAGAAATAAGGAAACAAATCCGATTACGGGT[T/C]AACTTCCCCCTGGCAATGTCCTGTAGAATATAAATTAAGGAAGCTTCCGT
chr18_26705069_A_G	Rpv3_12	ATGCCAAGATGGAAAAAAGTGTAGGACATTCAAGACAAGGTATCTTGTGT[A/G]GAGTTTATACCATCAATACAATTGACTTATGCATGTTATACAAATGCGGA
chr18_26783449_A_G	Rpv3_13	ATAACCTGATGCCAAATGGCACAACCTTCCATACCTCCAAAAAAAAAAAA[A/G]AGGTGGTAATTATTGTGAAAAACACTTGAATGAAAAACCTAGGTGCACAG
chr18_26806875_G_T	Rpv3_14	GGTCTTCTATTTTATGATGCGAATGAACTTTGGGGCTAATATGAAGGGAA[T/G]AATTGGCAGAGCAGGAATTAAGAAGTTGGTTTTGCAGAAAGGGAGTGAAA
chr18_26844557_A_G	Rpv3_15	TTTAAATCAAGGGCCAGCTCTTCTGGCGTTACAAGCACTTGTGAATTACA[A/G]AGAACTATATTGAGAGATGGCCAAATTGTTAATGTCATTGACACTCCTGG
chr18_26844263_A_C	Rpv3_16	AAGATGAGTGATGGTAGTAGTAGTGTGTATTACCATATTTATGTCTGTGT[A/C]CCATGATGGTGTGTAGAGTTAAGAAAATTGTATCTTGGGATGCATGGTTT
chr18_26859467_C_T	Rpv3_17	GCATAAATGTGGTGTTTGTAACTATTTCCCTATGAACTCCAACCTAGCCC[T/C]GATAAACTTTGGATGTTATTGCATATTGGCTCAACAACTGTTGCATGCAT
chr18_26914334_C_T	Rpv3_18	CGCATCAACTAAATTACAGCCCCTATATGAACAAAGGAAGAACCTCAATC[T/C]CGAATGCCAAGTTCGACTTCAAGCTCATCATCATCTTCAAAAAGCTTTAG
chr18_26936099_A_G	Rpv3_19	ATCCATTGCTCAATATGAGCCTGCCAAAACCAATTATACAAGGTAGCATC[A/G]TAAGAAACTCTATTTTGGTGGAAAACATATCAAAATTTTTCTTGAGGATA
chr18_26947500_G_T	Rpv3_20	TCTAAAAGACAACAACAAAAATCCCAGATAGGATACAGTCTGCAAAATCT[T/G]TTGGCTCTGATTTTGATCATCTACATTGTCCCTTAAAAATCCCTAGGAGT
chr18_27114046_A_G	Rpv3_21	TGTTGGATAGCATAAATCTCCACAAGGAGACAATAATAACTTAAATGAAG[A/G]AGTTAGCTAAATAAGCTTGTGACTATTCTGATATTCACCACATTGCCCTT
chr18_27115054_C_T	Rpv3_22	CCACTAGGAAAGTAAGTTAAAAGATTAAAAGATTAACAATGTCAAACCCA[T/C]CATTTTCATCCCAAAAGAGCATGTTTGGTGAGTAGGAAACAAATAAGGGC
chr18_27138071_C_T	Rpv3_23	TGTACAAGCACTCAAGCGCTATCTCTGACCGATGTGGGATTCAGATACCA[T/C]TTCTCATATTTAAAAAATTAATTGAACTAAACGGTCCACCCGCACAAGAG
chr18_27202895_C_T	Rpv3_24	TTGATTATTGATAGGTAAACATCAAATGTTCTTTGGCTTTCACCATGCCT[T/C]AAAAATCTTATCAACTCAATTTAAAAGATATTATGAACATATGGAAAGAG
chr18_27239329_A_G	Rpv3_25	ACCACTCTGGAGTAGTTATGGTACACAAGTGGTTGATTCATACATCCTTC[A/G]CCAAAACATGGAAATGTTCTCTTTGTAACTATTTTACTAACTTTCTTGCC
chr18_27242809_A_G	Rpv3_26	TTCTCAGAAGCATTTGCCACATAAATCACACTCCAAACCCATATTAGAGC[A/G]ACACGAATATCCCAAGAACAAGCAGAACATAAAAAGCCCATTGTTTCTGC
chr18_27269431_C_T	Rpv3_27	GGTATGTTACCTTGCCACATCCTTACTAGATCAAACATCATCTCAGTTCT[T/C]TCTCTATGCAAAGCTTTAAGGTGTGGAAGGAATCTTATTTTATTCAAAAA
chr18_27301869_G_T	Rpv3_28	GCACACAAACATATTTATGAGACTCAGCTGCCCATCCTTCGTCACTGTGG[T/G]GCATCCAAGCGAGCTTCTGTTGAAAGTTTTCTTTCTTTTGAATTGACTCA
chr18_27312437_C_T	Rpv3_29	ATCAGTTAGCCTTTGAGTGAATAAATTAGGGAGATAAAATGAGTATTACT[T/C]CTTGGATCATTGGAGTTGAGACAATCCAATGGAGCAGAGCTTTTGGCTTT
chr18_27411386_C_T	Rpv3_30	TCGCCTTTTCGGTTTGTGAACTTCTAGTGGGTTAATGGAAAAATAGAACT[T/C]ACAATTGGTAGATGAAGATGAGAGTGAGCTGAGAAGACGGAGGAGCGAAG
chr18_27443784_C_T	Rpv3_31	ATCATTTTCCTTTTATATGGGTAATGACAGAAAAATGATCAAATACAAAG[T/C]CTGTCTGCGTAATGATTACGCCTCATCTAAGAAGATGATAAAAATTTCTT
chr18_27445707_A_G	Rpv3_32	ATGATCAAAAGTAAAATGCTTGAAGTTCAAATATTTTTTATGAAAAATAA[A/G]TTCTTGTATTAGTCCTCACCGTATGCTTTTCTAATACATGATAGATGTCC
chr18_27469511_A_G	Rpv3_33	CAAAACACAAGAGTGATTCCAATTCCTTTATGCAGGAGTCAACTCCCACT[A/G]GGTTCTGAGCATCATTTGAGGATGCACAATTTAAATATTTTGAAATATCT
chr18_27507736_C_T	Rpv3_34	AATCGAAGAACTATTAAGAAAGAGAGAGTGATATGACTGCAGCTCATGTG[T/C]GTATATATAGAAAATAAACAACACAATTAAAAACGAGCAATAAAGCTTTA
chr18_27540333_G_T	Rpv3_35	ACGACTCGACCGATTTGAACCAGACCCTGCTGATACTTTGAACCCTGACT[T/G]CTTCAAAATGGATGCTTCTTCTTCTTCTCAACATTGGAGGTATGATGCCT
chr18_27550063_A_G	Rpv3_36	GTAGGTGTCCATCCATCATAAAACCATCTCCTAATTCAAGAAACTAAATA[A/G]GTACTTACACGTAAATTCATCCACAAATGAAGTAAATGAAGATAAAAAAA
chr18_27684016_G_T	Rpv3_37	ATGAATTGGTAATCCGTTTGTTGACTCAAAGATTTAGTTTGTGCCCATTT[T/G]TTTGAATTAAATTAGAAGAATGGCCATTTGATGTGCATTGTCTTTTGTGT
chr18_27686573_C_T	Rpv3_38	ATCATATCCTTGCACTAGAGATTTCTTTATTATTGTGTTAGAGAATGTTA[T/C]ATCCATGAATTGTCTGGCTATTATTTCCTGATCAATTTGGCCTGTGCAGG
chr18_27697956_A_G	Rpv3_39	CTCTAAACAAAAACCCTGCTGAACTAATTTTATATTTTATGGTGAGAAAG[A/G]GACCCTCAAAGATGGCCACAAAAACATGGCATCCTTACATCAGCAAAAGG
chr18_27843004_G_T	Rpv3_40	TTTTCTCTAGCTCTTAGGCCCTATGATCAACTAAGGCTTTTAGGTTCTCC[T/G]TAACCCAGATTTTCTTTCCAATGGGCGATTTAAAACCTATTCAAGAATTG
chr18_27855218_A_C	Rpv3_41	TGGATGCTAAGGGAGGCCATGGTTGAACAGAAATCGGAGGAAAAATAAAA[A/C]ATATAAAATTATCAAGTCCATGGGGTATTTAATTAGGCCATAAGAGATCG
