## Supplementary material for "Structural and molecular characterization of the *Rpv3* locus towards the development of KASP markers for downy mildew resistance in grapevine (*Vitis* spp.)": STable1

### Sheet: SI Table1
Supplementary Table 1 – Specific primers for candidate genes. The first column contains the candidate genes names, followed by their specific primers sequence and the expected product size. The Vv04s0044g00580 is the reference gene Actin.
Locus	Primers forward/reverse		Amplification product size (expected)
VIT_04s0008g03400	F: 5'->3'	ATT CTG AAA CTG AGA GCA GTT CCA	82 bp
	R: 5'->3'	GGA CGT GAC TGA GTC GAG
VIT_16s0098g00890	F: 5'->3'	ACG GCA GGA AAA CTT GTT CTG AGT T	138 bp
	R: 5'->3'	ACC AGA TGG GAT GGA GGG TCC
VIT_16s0100g00990	F: 5'->3'	GGA TCA ATG GCT TCA GTC GAG	151 bp
	R: 5'->3'	TGT GCT CGC TCT TAG TGA CC
VIT_08s0007g06060	F: 5'->3'	GGC TAT GTT TGA TTC CAC TG	137 bp
	R: 5'->3'	GCA AGT TGT CAC CCT CCA TT
VIT_15s0048g02530	F: 5'->3'	GCC TCT GTA CCA CCG GAA GCA C	153 bp
	R: 5'->3'	CTT CAG TCT CCC CAA CAG CAC C
VIT_18s0089g00090	F: 5'->3'	CCA GAG GAA GGA GGA ACC C	166 bp
	R: 5'->3'	GGC AAT GAG ATC CCA ATT GAG
VIT_18s0089g00600	F: 5'->3'	CCA CTT TCT CTC GCA AGT C	138 bp
	R: 5'->3'	ATC AAG ATT CTG GAG GTC C
Vv18s0041g01330	F: 5'->3'	GCT GGG AAC AAA TTA CTT TGG	176 pb
	R: 5'->3'	TGC TAT AAT AAA TTC CAG AAA ATC AG
VIT_18s0041g01340	F: 5'->3'	CCA CAG AAA CGC TTG AAA TG	178 bp
	R: 5'->3'	TCT CAG TTA TTT TAT TCG TTC GTC
VIT_18s0041g01620	F: 5'->3'	GGT GAG CAT GGA TCA GTA AGA GA	152 bp
	R: 5'->3'	GAT GCA AGT GTG GTT GAG CC
VIT_18s0041g02120	F: 5'->3'	ACT TTA TTG AAT TTA AGA GGG TGC C	127 bp
	R: 5'->3'	GAT GTA TTG AGG AGG GCA ATT CG
VIT_18s0041g02450	F: 5'->3'	ATC GGC AGG TGA TGC TAA G	156 bp
	R: 5'->3'	TCT TCC CCA ACA TTT TCA ATG G
VIT_18s0041g01400	F: 5'->3'	GCT AGT CAT TTA TTA TCT GGC AAA C	154 bp
	R: 5'->3'	CGA TTG GAG TGT GGA AGT GAT
VIT_18s0041g01370	F: 5'->3'	GTA TTC CAC AAT GTT TAT TCC ACA ATG TAT GAT AAG CCA CTA ACC CAA TAT C	123 bp
	R: 5'->3'
VIT_18s0041g01410	F: 5'->3'	GGA GAG GCA TTT TCC ATT CAT G	133 bp
	R: 5'->3'	CAA ATT AAG GAA GTT GAA GTT ACC C
VIT_18s0041g01430	F: 5'->3'	GGC TCT TTA CCC TTT TCG TG	189 bp
	R: 5'->3'	CTC CAA TCC ATG AAA CTG CTA
VIT_18s0041g01470	F: 5'->3'	GCA CTA CCA AGT AGC ATT GTG	137 bp
	R: 5'->3'	ATC CCA CTC CTG TTG AAA TAA AG
VIT_18s0041g01520	F: 5'->3'	CTC TTC TTC TAC CTC AGT CCG	102 bp
	R: 5'->3'	GAT TCA AAC TTC ATG CTG GAT G
VIT_18s0041g01560	F: 5'->3'	CGC CCA AGA TCA GAA GCA G	175 bp
	R: 5'->3'	CCA CCC TTC CAA TTC CAA AAC
VIT_18s0041g01650	F: 5'->3'	CAT GCC AAC ATT GAA ACC TTC A	156 bp
	R: 5'->3'	GAC GAG TTC ATC CAA GCA CC
VIT_18s0041g01710	F: 5'->3'	GCT TTA CTT CTC ATC TCT ACT CGG	140 bp
	R: 5'->3'	GAC AAG AAT GGC TAT CCT TGA TTC
VIT_18s0041g01790	F: 5'->3'	CGA CTG TAT CAT CTG ACA TCA CT	196 bp
	R: 5'->3'	TCA CAA TAC AAA TTC CGT TGC C
VIT_18s0041g02210	F: 5'->3'	CAC TGA AGT TGC TAA TGT ATC TGG	187 bp
	R: 5'->3'	CAC AAT ACT CGG TGA AGT AGG AAT A
VIT_18s0041g02350	F: 5'->3'	GGT GAA CTC AGG GAA CTT AGA T	106 bp
	R: 5'->3'	CGC TGG CAA AGA TGG TAG G
VIT_18s0041g02380	F: 5'->3'	GGG GTT GGT CCA CCT ACT G	127 bp
	R: 5'->3'	ATT GTC GTA TCT TCA AGT TGG C
VIT_18s0041g01350	F: 5'->3'	GAC ATT GGG ACT GCC AGC	212 bp
	R: 5'->3'	GGG ATT GAT CCT GTG AGC G
VIT_18s0041g01290	F: 5'->3'	CCT CCA GAA GTG CGG AAC	209 bp
	R: 5'->3'	GTC TGT CGT TGG CTT AGA CC
VIT_18s0089g00010	F: 5'->3'	CTT GTT CGG TAC AAT CTC GCC	176 bp
	R: 5'->3'	CGA TAT TTC GGG GGA TCA GG
VIT_04s0044g000580	F: 5'->3'	CTT GCA TCC CTC AGC ACC TT	82 bp
	R: 5'->3'	TCC TGT GGA CAA TGG ATG GA
